# Non-Human Peptides Revealed in Blood Reflect the Composition of Small Intestine Microbiota

**DOI:** 10.1101/2023.04.11.536435

**Authors:** Georgij P. Arapidi, Anatolij S. Urban, Maria S. Osetrova, Victoria O. Shender, Ivan O. Butenko, Olga N. Bukato, Alexandr A. Kuznetsov, Tatjana M. Saveleva, Grigorii A. Nos, Olga M. Ivanova, Leonid V. Lopukhov, Alexander V. Laikov, Nina I. Sharova, Margarita F. Nikonova, Alexander N. Mitin, Alexander I. Martinov, Tatiana V. Grigorieva, Elena N. Ilina, Vadim T. Ivanov, Vadim M. Govorun

## Abstract

The previously underestimated effects of commensal gut microbiota on the human body are increasingly being investigated using omics. The discovery of active molecules of interaction between the microbiota and the host may be an important step towards elucidating the mechanisms of symbiosis. Here, we show that in the bloodstream of healthy people, there are over 900 peptides that are fragments of proteins from microorganisms which naturally inhabit human biotopes, including the intestinal microbiota. Absolute quantitation by multiple reaction monitoring has confirmed the presence of bacterial peptides in the blood plasma and serum in the range of approximately 0.1 nM to 1 μM. The abundance of microbiota peptides reaches its maximum about 5h after a meal. Most of the peptides correlate with the bacterial composition of the small intestine and are likely obtained by hydrolysis of membrane proteins with trypsin, chymotrypsin and pepsin — the main proteases of the gastrointestinal tract. The peptides have physicochemical properties allowing them selectively pass the intestinal mucosal barrier and resist fibrinolysis. Proposed approach to the identification of microbiota peptides in the blood may be useful for determining the microbiota composition of hard-to-reach intestinal areas and for monitoring the permeability of the intestinal mucosal barrier.
