## Supplementary Table 5 for "Non-Human Peptides Revealed in Blood Reflect the Composition of Small Intestine Microbiota"

### Sheet: Supplementary Table 5
Non-Human Peptides Revealed in Blood Reflect the Composition of Small Intestine Microbiota
Corresponding author: Georgij Arapidi, arapidi@gmail.com
Supplementary Table 5. Analysis of proteolysis sites in the peptides identified in the blood serum and plasma
Proteolysis pattern - one of the 36 proteolysis specificities described in the cleaver Bioconductor package
Bacteria matched - the number of peptides of bacteria origin that do not have or have exactly 1 hydrolysis site within the amino acid sequence
Bacteria unmatched - the number of peptides of bacteria origin that have more than 1 hydrolysis site within the amino acid sequence
Human matched - the number of peptides of human origin that do not have or have exactly 1 hydrolysis site within the amino acid sequence
Human unmatched - the number of peptides of human origin that have more than 1 hydrolysis site within the amino acid sequence
Fisher.pValue - p-Value of Fisher's exact test
Fisher.OR - Odds Ratio of Fisher's exact test
Fisher.conf.int - Confidence interval of Fisher's exact test
Chisq.statistic - Statistic of Chi-Square test
Chisq.pValue - p-Value of Chi-Square test
Proteolysis pattern	Bacteria matched	Bacteria unmatched	Human matched	Human unmatched	Fisher.pValue	Fisher.OR	Fisher.conf.int		Chisq.statistic	Chisq.pValue
arg-c proteinase	33	879	664	12049	0.0352272	0.681269	0.461937	0.973889	4.18923	0.0406816
asp-n endopeptidase	3	909	83	12630	0.380805	0.502201	0.101309	1.52439	0.953989	0.328706
bnps-skatole	0	912	23	12690	0.399715	0	0	2.42545	0.753536	0.385359
caspase1	0	912	4	12709	1	0	0	21.1376	6.37778e-27	1
caspase2	0	912	1	12712	1	0	0	539.077	3.45823e-24	1
caspase3	0	912	1	12712	1	0	0	539.077	3.45823e-24	1
caspase4	0	912	1	12712	1	0	0	539.077	3.45823e-24	1
caspase5	0	912	1	12712	1	0	0	539.077	3.45823e-24	1
caspase6	0	912	2	12711	1	0	0	74.1597	3.25396e-27	1
caspase7	0	912	1	12712	1	0	0	539.077	3.45823e-24	1
caspase8	0	912	1	12712	1	0	0	539.077	3.45823e-24	1
caspase9	0	912	1	12712	1	0	0	539.077	3.45823e-24	1
caspase10	0	912	1	12712	1	0	0	539.077	3.45823e-24	1
chymotrypsin-high	0	912	84	12629	0.00660916	0	0	0.623054	5.0329	0.0248702
chymotrypsin-low	13	899	61	12652	0.00114507	2.99886	1.50555	5.54347	12.3904	0.000431557
clostripain	33	879	664	12049	0.0352272	0.681269	0.461937	0.973889	4.18923	0.0406816
cnbr	0	912	24	12689	0.403826	0	0	2.31628	0.818192	0.365709
enterokinase	0	912	1	12712	1	0	0	539.077	3.45823e-24	1
factor xa	0	912	4	12709	1	0	0	21.1376	6.37778e-27	1
formic acid	5	907	1564	11149	3.68192e-42	0.0393006	0.0126853	0.0922557	114.23	1.16029e-26
glutamyl endopeptidase	2	910	54	12659	0.586966	0.515218	0.0607552	1.95903	0.447446	0.50355
granzyme-b	0	912	1	12712	1	0	0	539.077	3.45823e-24	1
hydroxylamine	0	912	2	12711	1	0	0	74.1597	3.25396e-27	1
iodosobenzoic acid	0	912	23	12690	0.399715	0	0	2.42545	0.753536	0.385359
lysc	88	824	1078	11635	0.220474	1.15263	0.906464	1.45126	1.34188	0.246703
lysn	1	911	113	12600	0.00708152	0.122406	0.00307234	0.697776	5.32343	0.0210406
neutrophil elastase	3	909	40	12673	0.763587	1.04564	0.206533	3.29303	2.50633e-28	1
ntcb	0	912	6	12707	1	0	0	11.8509	6.04508e-29	1
pepsin1.3	15	897	117	12596	0.0464053	1.8002	1.10689	3.10886	3.9301	0.0474291
pepsin	13	899	114	12599	0.1085	1.59806	0.822322	2.85784	2.03531	0.153683
proline endopeptidase	0	912	4	12709	1	0	0	21.1376	6.37778e-27	1
proteinase k	0	912	1	12712	1	0	0	539.077	3.45823e-24	1
staphylococcal peptidase i	2	910	57	12656	0.435754	0.487985	0.0576194	1.85079	0.572435	0.449293
thermolysin	6	906	41	12672	0.130128	2.0467	0.708233	4.86504	1.89432	0.168716
thrombin	0	912	2	12711	1	0	0	74.1597	3.25396e-27	1
trypsin	196	716	2000	10713	1.11006e-05	1.46626	1.23659	1.73255	20.4537	6.10923e-06
