## Supplementary Table 7 for "Non-Human Peptides Revealed in Blood Reflect the Composition of Small Intestine Microbiota"

### Sheet: Supplementary Table 7
Non-Human Peptides Revealed in Blood Reflect the Composition of Small Intestine Microbiota
Corresponding author: Georgij Arapidi, arapidi@gmail.com
Supplementary Table 7. Analysis of the cytokine response of immunocompetent cells isolated from the bloodstream to incubation with one of the 28 synthesized bacterial peptides identified in the blood plasma / serum of healthy persons.
Peptide number - Order number of the peptide
Peptide sequence - Amino acid sequence of the peptide
Donor number - Order number of the donor
Hu IL-1b (39) - Hu TNF-a (36) - Cytokine names (and their numbers on a panel of 17 cytokines by Bio-Plex 200)
Peptide number	Peptide sequence	Donor number	Hu IL-1b (39)	Hu IL-2 (38)	Hu IL-4 (52)	Hu IL-5 (33)	Hu IL-6 (19)	Hu IL-7 (74)	Hu IL-8 (54)	Hu IL-10 (56)	Hu IL-12(p70) (75)	Hu IL-13 (51)	Hu IL-17 (76)	Hu G-CSF (57)	Hu GM-CSF (34)	Hu IFN-g (21)	Hu MCP-1(MCAF) (53)	Hu MIP-1b (18)	Hu TNF-a (36)
Control	No peptide	1	59.35	637.8	62.44	618	2060.34	24.16	27752.4	1533.89	63.14	37.49	395.28	2401.28	147.62	315.29	1722.32	1216.45	7328.84
Control	No peptide	1	21.08	538.71	46.44	516.54	1851.47	129.77	18823.5	1251.56	37.93	14.15	268.69	1235.77	62.59	294.49	1643.24	1104.92	5153.39
Control	No peptide	2	12	312.18	28.12	296.66	376.64	24.16	27752.4	368.62	29.95	18.68	109.08	313.03	51.46	202.34	1282.73	773.53	1561.85
Control	No peptide	2	14.29	337.47	25.02	279.67	336.89	81.5	11045.5	410.76	6.3	18.68	133.86	305.32	47.32	162.95	1171.91	799.41	1580.47
Control	No peptide	3	818.05	1230.97	131.77	702.68	2584.15	142.8	27752.4	3535.4	129.69	29.9	807.6	15435	558.4	377.13	1588.02	4023.83	13712.5
Control	No peptide	3	918.66	1218.6	132.38	757.1	2563.53	142.8	27752.4	3741.03	109	40.68	718.17	14338.2	497.26	317.26	1943.35	5052.72	13844.6
Peptide_01	SLESLMLYALD	1	179.33	1326.84	98.75	766.68	2927.55	24.16	27752.4	972.39	57.48	67.83	580.91	2623.25	554.77	304.92	1136.51	1588.33	18355
Peptide_01	SLESLMLYALD	1	340.98	1459.63	120.88	813.88	3313	24.16	27752.4	1215.9	87.89	48.83	753.6	4429.83	837.98	324.14	1045.79	1626.93	21157.5
Peptide_01	SLESLMLYALD	2	51.77	559.71	40.14	376.52	957.63	24.16	14321.2	340.37	34.08	37.49	241.46	635.16	163.75	69.81	688.36	903.33	5773.79
Peptide_01	SLESLMLYALD	2	37.28	553.64	40.82	361.07	692.68	24.16	27752.4	322.54	20.4	33.95	211.97	479.56	134.54	66.17	709.87	907.3	4602.04
Peptide_01	SLESLMLYALD	3	1042.95	1730.01	155.74	939.84	3400.03	115.56	27752.4	2188.89	146.91	46.3	960.56	13479.7	1137.66	399.72	1248.09	5353.53	30720.6
Peptide_01	SLESLMLYALD	3	870.93	1805.75	153.83	924.14	3467.65	81.5	27752.4	2328.38	164.55	57.71	1004.84	14237.7	1216.7	500.03	1278.85	4443.53	30155.6
Peptide_02	ISYGAFADDID	1	368.63	1144.39	116.33	882.77	3466.36	24.16	27752.4	624.92	78.56	32.01	661.67	4483.56	877.81	147.87	994.4	1396.44	12454
Peptide_02	ISYGAFADDID	1	291.61	1067.72	110.62	781.34	3532.67	24.16	27752.4	802.09	68.51	33.95	577.78	4614.27	839.99	213.5	1067.31	1603.18	11936.4
Peptide_02	ISYGAFADDID	2	46.73	303.48	40.82	332.92	1125.84	24.16	27752.4	226.54	6.3	5.86	227.04	685.19	166.3	24.7	235.91	831.14	2706
Peptide_02	ISYGAFADDID	2	70.56	300.96	51.98	356.54	1297.52	24.16	27752.4	281.08	29.95	5.86	260.73	723.04	172.9	27.27	281.44	910.89	2642.35
Peptide_02	ISYGAFADDID	3	1503.4	1648.6	155.22	1093.66	3693.94	249.17	27752.4	1305.08	176.7	43.59	877.33	10878	1211.24	246.02	948.42	2646.08	18383.1
Peptide_02	ISYGAFADDID	3	1541.81	1723.46	158.82	909.96	3708.89	166.28	27752.4	1114.95	176.7	53.48	876.14	10052.9	1178.74	182.62	1111.97	2733.05	21837.3
Peptide_03	FISYDNTKTI	1	508.95	1829.45	136.39	853.78	3627.42	206.54	27752.4	2470.4	109	44.97	761.46	7779.8	717.47	326.84	1090.61	2302.06	39134.8
Peptide_03	FISYDNTKTI	1	596.58	1771.56	145.75	956.98	3516.11	166.28	27752.4	2740.96	141.87	29.9	722.92	9737.64	791.83	345.65	1084.15	2837.13	32287.4
Peptide_03	FISYDNTKTI	2	159	1165.56	84.58	686.34	2024.5	224.39	27752.4	994.33	83.3	33.95	454.13	2092.91	292.76	157.59	906.02	1434.24	13735.7
Peptide_03	FISYDNTKTI	2	195.43	1253.36	96.53	575.91	2098.16	81.5	16150.7	950.12	45.01	37.49	453.21	1828.51	297.5	135.04	875.58	1379.7	13787.1
Peptide_03	FISYDNTKTI	3	1304.7	1749.99	159.67	812.89	3153.9	187.3	27752.4	3508.23	159.86	63.45	872.55	15273	797.93	366.51	1805.16	7028.19	29468.8
Peptide_03	FISYDNTKTI	3	1665.45	1902.74	156.95	1043.27	3145.68	206.54	27752.4	3347.37	163	66.98	1038.31	13079.9	874.8	382.91	1775.94	7040.61	53325.1
Peptide_04	IAEVCARAHV	1	650.52	1103.59	121.33	841.34	2879.31	24.16	27752.4	334.5	83.3	29.9	779.62	1384.75	632.62	175.21	879.06	1173.42	13122.8
Peptide_04	IAEVCARAHV	1	425.89	1248.05	125.91	850.93	3458.16	81.5	27752.4	654.32	100.87	25.06	717.49	3523.95	956.17	241.65	1061.68	1592.16	16796.8
Peptide_04	IAEVCARAHV	2	149.49	351.41	64.16	369.98	898.76	58.98	20741.3	183.78	37.93	18.68	450.43	372.05	173.31	35.89	277.13	799.41	3037.03
Peptide_04	IAEVCARAHV	2	125.51	355.99	62.44	374.35	907.71	24.16	27752.4	291.04	37.93	5.86	375.72	453.74	172.6	41.23	339.8	869.81	3318.09
Peptide_04	IAEVCARAHV	3	1786.22	1468.32	153.13	934.63	3611.53	115.56	27752.4	734.14	155.08	43.59	1078.42	5893.57	1097.04	697.57	971.75	2239.94	20501.1
Peptide_04	IAEVCARAHV	3	1804.38	1520.74	146.85	902.79	3401.33	24.16	27752.4	688.07	138.46	48.83	1060.07	4604.65	1042.56	1009.49	850.8	1946.79	20276
Peptide_05	QSAAAVALGL	1	531.28	1328.88	126.98	762.43	3018.03	58.98	27752.4	817.69	100.87	48.83	701.06	2684.31	683.45	314.06	1173.13	1540.06	17247.8
Peptide_05	QSAAAVALGL	1	501.41	1469.28	128.66	790.63	3101.13	115.56	27752.4	805.22	85.61	46.3	658.8	2607.89	677.63	304.92	1092.43	1561.28	17750.8
Peptide_05	QSAAAVALGL	2	57.46	371.72	41.48	310.1	592.29	58.98	12916.4	291.04	6.3	18.68	284.16	265.42	118.84	29.76	358.91	838.64	3248.59
Peptide_05	QSAAAVALGL	2	76.27	496.98	47.6	407.62	706.13	24.16	9712	201.72	29.95	22.15	255.32	357.69	136.66	46.32	430.91	848.4	3677.07
Peptide_05	QSAAAVALGL	3	1213.41	1777.15	148.49	956.98	3308.31	241.15	27752.4	1588.86	146.91	87.41	879.71	8929.45	1031.35	628.9	1234.91	3755.83	23705.6
Peptide_05	QSAAAVALGL	3	1088.78	1722.15	147.4	861.36	3219.32	154.91	27752.4	1749	138.46	55.64	787.32	10128.4	1010.32	334.92	1347.6	4731.68	25810.9
Peptide_06	GVGEDISDGGNAISGAATK	1	72.91	891.51	77.21	709.57	2468.37	24.16	27752.4	897.26	45.01	51.22	320.56	1660.23	116.16	371.1	1258.08	1178.61	9575.2
Peptide_06	GVGEDISDGGNAISGAATK	1	64.07	904.49	69.05	664.75	2280.64	24.16	27752.4	724.08	48.3	44.97	324.05	1074.08	201.27	321.69	1171.16	1140.56	9721.75
Peptide_06	GVGEDISDGGNAISGAATK	2	14.45	256	20.16	228.14	356.87	129.77	7940.1	256.73	20.4	18.68	91.09	57.67	37.23	57.52	412.81	774.55	1948.81
Peptide_06	GVGEDISDGGNAISGAATK	2	14.17	404.15	26.1	255.23	366.05	58.98	14760.2	284.43	6.3	37.49	127.43	176.16	61.2	43.38	497.84	739.73	1983
Peptide_06	GVGEDISDGGNAISGAATK	3	589.33	1373.97	123.75	1047.95	3000.39	313.66	27752.4	2457.01	104.98	65.24	626.64	10035.6	506.2	401.16	1656.55	3533.92	18732.5
Peptide_06	GVGEDISDGGNAISGAATK	3	799.58	1471.69	133.39	839.4	3043.62	339.02	27752.4	2809.95	129.69	52.36	1287.09	12242	554.93	385.55	1260.31	3804.86	20006.2
Peptide_07	AEGYDDQIYFLIR	1	136.99	993.05	81.98	729.84	2833.5	142.8	27752.4	1127.56	63.14	37.49	431.63	3973.91	545.87	313.81	1177.85	876.03	11058.7
Peptide_07	AEGYDDQIYFLIR	1	92.75	1014.29	72.87	664.75	2630.46	115.56	27752.4	916.07	51.47	37.49	365.14	1913.69	302.64	291.51	1151.82	894.14	9489.9
Peptide_07	AEGYDDQIYFLIR	2	26.78	344.48	30.91	302.11	633.81	115.56	10345.4	297.54	20.4	5.86	175.9	492.25	71.94	69.45	671.93	470.36	2255.42
Peptide_07	AEGYDDQIYFLIR	2	22.81	299.7	29.08	310.1	601.71	142.8	13185.8	303.94	29.95	40.68	133.86	364.9	69.3	49.61	580.61	469.16	2039.21
Peptide_07	AEGYDDQIYFLIR	3	568.42	1434.36	126.55	862.3	2989.28	241.15	20741.3	2776.33	109	25.06	610.89	13374.9	590.7	285.01	1124.04	1619.9	15914.2
Peptide_07	AEGYDDQIYFLIR	3	576.71	1389.97	127.82	776.14	3152.23	142.8	27752.4	2681.13	109	64.36	820.11	12984.6	767.53	357.79	1184.14	1567.85	16259.5
Peptide_08	DDDTADILTAASR	1	63.35	898.01	68.26	555.85	2265.46	166.28	27752.4	548.72	57.48	18.68	286.68	826.83	116	395.88	1119.21	1099.93	11031.5
Peptide_08	DDDTADILTAASR	1	77	1041.81	75.43	599.36	2484.18	224.39	27752.4	628.65	25.44	53.48	578.56	1127.6	152.48	299.47	1193.47	1123.83	13280.7
Peptide_08	DDDTADILTAASR	2	18.26	394.59	28.12	330.46	373.33	58.98	9679.03	222.55	37.93	33.95	153.94	479.56	77.94	26.25	420.8	722.85	2358.96
Peptide_08	DDDTADILTAASR	2	16.65	266.99	25.02	149.94	435.49	115.56	12255.7	218.51	14.45	5.86	142.12	231.54	36.57	24.17	360.23	789.07	2390.95
Peptide_08	DDDTADILTAASR	3	481.17	1560.04	131.15	758.17	3021.64	187.3	15324.8	2530.3	96.66	66.12	1207.62	8938.5	629.48	423.62	1199.51	3787.04	18316.1
Peptide_08	DDDTADILTAASR	3	489.36	1436.31	119.54	629.69	2900.72	286.48	27752.4	2014.58	87.89	51.22	248.46	6261.09	567.72	407.38	771.45	2814.9	18914.4
Peptide_09	AALESTLAAITESLK	1	190.09	1332.98	98.75	756.03	3099.79	24.16	27752.4	994.33	63.14	37.49	536.78	3296.48	521.52	244.99	1007.25	1492.83	14724.8
Peptide_09	AALESTLAAITESLK	1	197.71	1342.66	100.92	816.87	3203.23	154.91	27752.4	898.72	87.89	33.95	486.56	3099.25	548.87	314.31	1181.23	1463.81	16540.2
Peptide_09	AALESTLAAITESLK	2	36.21	461.8	38.76	307.46	944.83	24.16	27752.4	281.08	6.3	25.06	224.08	674.21	126.03	33.11	342.89	933.34	4317.08
Peptide_09	AALESTLAAITESLK	2	45.68	568.32	33.46	332.92	942.1	24.16	27752.4	340.37	25.44	32.01	208.87	565.65	130.57	37.7	359.74	905.39	4365.83
Peptide_09	AALESTLAAITESLK	3	1163.08	1920.8	159.33	545.55	3402.41	142.8	27752.4	2104.78	136.73	40.68	569.9	10509.4	908.21	468.79	1025.32	3338.91	27119
Peptide_09	AALESTLAAITESLK	3	969.06	1887.89	146.67	809.89	3450.83	224.39	27752.4	2137.71	145.24	35.78	788.59	9956.32	904.09	333.45	1085.95	4324.26	21966.4
Peptide_10	IDQLSSDVQTLNAK	1	89.35	930.13	73.61	817.86	2577.97	142.8	27752.4	820.79	51.47	42.17	519.28	1392.82	130.57	235.71	1165.62	1227.22	10615.5
Peptide_10	IDQLSSDVQTLNAK	1	90.78	922.49	77.21	647.46	2647.61	272.07	27752.4	675.77	54.53	53.48	365.14	1240.01	150.25	215.08	997.83	1144.75	10269.8
Peptide_10	IDQLSSDVQTLNAK	2	25.37	395.66	30.91	302.11	718.36	129.77	9331.64	397.95	20.4	37.49	146.13	313.03	66.53	52.82	483.86	856.76	2906.04
Peptide_10	IDQLSSDVQTLNAK	2	22.14	416.69	30.91	273.76	586.45	81.5	14514.8	322.54	6.3	48.83	129.6	240.2	62.93	55.19	444.31	858.45	2952.21
Peptide_10	IDQLSSDVQTLNAK	3	866.11	1515.08	132.79	770.9	3229.34	166.28	9064.16	2716.75	148.56	59.69	734.35	10522.9	610.73	386.76	1309.2	4217.61	20018.2
Peptide_10	IDQLSSDVQTLNAK	3	850.75	1568.39	135.2	725.38	3339.36	81.5	27752.4	2662.44	124.25	46.3	848.43	10066.6	598.12	326.6	1800.61	4376.97	19497.8
Peptide_11	ELLSQYDFPGDDTPIVR	1	169.93	1170.55	94.27	667.18	2622.77	24.16	27752.4	710.51	68.51	89.92	427.8	1331.78	311.46	271.45	965.15	1176.85	15664
Peptide_11	ELLSQYDFPGDDTPIVR	1	169.13	1184.32	98.2	702.68	2642.94	129.77	27752.4	639.74	45.01	37.49	505.67	1307.03	281.34	263.36	1140.6	1314.49	14425.4
Peptide_11	ELLSQYDFPGDDTPIVR	2	48.14	504.38	46.44	330.46	857.06	166.28	27752.4	442.77	34.08	43.59	204.16	492.25	95.45	62.08	554.16	958.56	5282.96
Peptide_11	ELLSQYDFPGDDTPIVR	2	34.52	456.93	34.26	307.46	643.18	24.16	22075.5	316.43	20.4	40.68	215.04	335.68	87.35	45.49	391.82	855.68	3656.87
Peptide_11	ELLSQYDFPGDDTPIVR	3	914.87	1729.13	139.52	823.79	3155.45	286.48	27752.4	2336.92	141.87	37.49	735.02	7446.28	852.22	581.21	1050.27	3851.02	28102.5
Peptide_11	ELLSQYDFPGDDTPIVR	3	1032.3	1736.54	154.18	970.49	3144.35	81.5	27752.4	2437.72	131.47	43.59	842.94	10090.7	770.08	319.23	1391.41	4446.68	23482
Peptide_12	KNEVKAKNIDILE	1	72.67	875.77	69.05	558.76	2194.09	142.8	27752.4	566.95	51.47	32.01	289.19	826.83	117.11	244.99	1004.76	1155.1	10667.9
Peptide_12	KNEVKAKNIDILE	1	74.43	817.21	68.26	893.74	2233.41	24.16	27752.4	634.21	34.08	33.95	345.56	934.86	105.88	372.06	1120.5	1199.98	9440.44
Peptide_12	KNEVKAKNIDILE	2	20.24	370.61	30.01	261.55	508.4	24.16	27752.4	210.24	20.4	22.15	146.13	166.22	47.32	36.8	468.47	837.51	2735.49
Peptide_12	KNEVKAKNIDILE	2	19.89	332.74	25.02	261.55	400.9	24.16	27752.4	263.86	20.4	25.06	189.55	145.51	65.89	34.98	415.3	823.3	2353.12
Peptide_12	KNEVKAKNIDILE	3	655.94	1424.57	133.19	759.24	3017.24	129.77	27752.4	2445.27	138.46	61.61	712.04	9914.83	610.06	533.09	1191.42	2934.19	16167.7
Peptide_12	KNEVKAKNIDILE	3	618.42	1440.7	127.82	766.68	3001.52	166.28	27752.4	2359.09	112.92	55.64	765.38	8789.58	577.72	288.76	1815.11	3062.11	18392
Peptide_13	TPQVPHGITESQTR	1	110.81	919.61	82.31	654.92	2562.55	201.87	29079.2	688.07	84.46	50.04	392.75	1470.49	179.96	259.55	954.11	910.01	11671
Peptide_13	TPQVPHGITESQTR	1	138.44	982.32	80.31	691.05	2652.88	220.04	29079.2	809.91	79.76	55.64	490.51	1665.83	225.98	241.13	1001.7	863.39	13095.2
Peptide_13	TPQVPHGITESQTR	2	30.31	368.94	37.32	365.55	716.59	182.24	7213.72	331.54	61.75	46.3	212.74	457	72.94	51.22	555.39	618.1	3576.54
Peptide_13	TPQVPHGITESQTR	2	28.66	420.3	35.05	322.98	541.52	182.24	9077.3	334.5	58.93	43.59	209.65	410.36	76.23	35.89	439.76	649.03	2512.2
Peptide_13	TPQVPHGITESQTR	3	773.29	1331.19	122.87	754.95	2915.41	253.11	8909.51	2192.4	125.17	65.24	832.81	8806.89	568.02	325.86	801.7	1854.95	14173.4
Peptide_13	TPQVPHGITESQTR	3	623.22	1302.88	126.55	698.05	2995.74	323.36	8122.22	2208.17	126.99	53.48	917.53	9087.25	613.95	333.7	1074.84	2162.52	13064.6
Peptide_14	WSDGSYLEDQDMWR	1	74.1	800.26	66.24	634.82	2140.03	237.05	14921.5	602.21	69.81	50.04	280.98	942.03	114.63	302.69	837.66	880.79	9325.73
Peptide_14	WSDGSYLEDQDMWR	1	67.12	918.97	64.16	547.03	2313.52	107.89	17224.2	602.21	69.81	48.83	346.12	1007.83	118.45	319.72	1104.63	1053.8	8866.08
Peptide_14	WSDGSYLEDQDMWR	2	21.13	321.35	35.83	332.92	513.86	253.11	9003.05	343.27	58.93	47.58	173.26	396.61	60.32	68.72	566.6	718.38	2439.88
Peptide_14	WSDGSYLEDQDMWR	2	13.54	300.33	34.26	322.98	435.77	182.24	6996.48	313.34	64.51	46.3	176.77	309.19	54.21	33.58	428.07	721.07	2438.45
Peptide_14	WSDGSYLEDQDMWR	3	507.59	1425.3	120.88	749.56	2940.01	268.36	9491.15	2368.44	132.35	74.99	557.53	9353.29	546.3	359.73	1120.72	2458.58	13955.4
Peptide_14	WSDGSYLEDQDMWR	3	615.36	1408.57	121.33	753.88	2827.11	296.91	22028.8	2227.37	147.74	55.64	732.68	7121.17	530.7	321.93	1325.44	2312.64	17518
Peptide_15	AIAQVGTISANSDETVGK	1	93.74	870.82	72.5	607.42	2328.42	268.36	11846.5	789.46	84.46	53.48	432.1	1544.5	283.16	300.21	1024.05	1075.03	10764.3
Peptide_15	AIAQVGTISANSDETVGK	1	101.03	917.69	77.91	606.08	2357.71	220.04	29079.2	725.76	74.88	53.48	426.36	1442.81	287.31	245.25	1277	1040.72	12000.8
Peptide_15	AIAQVGTISANSDETVGK	2	24.65	324.98	35.83	304.8	569.52	182.24	8174.88	415.8	69.81	48.83	180.24	476.36	76.76	45.07	443.51	685.97	2668.19
Peptide_15	AIAQVGTISANSDETVGK	2	23.76	351.99	31.78	276.73	559.1	201.87	7963.21	331.54	67.19	51.22	175.02	501.67	88.36	41.66	491.63	598.18	2289.75
Peptide_15	AIAQVGTISANSDETVGK	3	478.26	1406.59	116.33	707.28	2991.44	253.11	6077.06	2398.11	113.89	50.04	631.46	8275.43	702.37	308.13	1050.52	2391.73	15704.7
Peptide_15	AIAQVGTISANSDETVGK	3	513.56	1301.85	112.08	1013.16	2880.35	237.05	29079.2	2417.52	125.17	55.64	681.91	9934.72	733.21	269.43	873.73	2242.41	16927.9
Peptide_16	VGEEVEIVGIK	1	227.39	1180.2	103.04	753.88	3057.11	382.78	29079.2	744.11	97.72	57.71	670.6	1978.25	490.67	339.56	1297.9	1453.71	17286.5
Peptide_16	VGEEVEIVGIK	1	267.51	1399.66	113.99	760.3	2921.94	388.31	29079.2	740.79	108	65.24	654.84	2267.38	541.3	281.76	1317.46	1435.45	20838.8
Peptide_16	VGEEVEIVGIK	2	55.26	621.28	49.29	365.55	958.6	335.93	9092.4	433.11	69.81	52.36	343.9	632.33	170	85.17	648.17	869.43	5179.09
Peptide_16	VGEEVEIVGIK	2	47.14	442.6	49.84	385.06	707.25	296.91	29079.2	360.32	101.91	40.68	341.67	507.91	121.97	152.18	480.18	799.56	4281.33
Peptide_16	VGEEVEIVGIK	3	916.45	1780.79	144.45	1115.83	3036.98	990.05	29079.2	1744.11	205.79	116.07	1120.92	6302.16	791.49	595.13	1082.51	2637.23	17877.2
Peptide_16	VGEEVEIVGIK	3	863.12	1778.22	145.56	958.68	3025.14	802.63	29079.2	2147.46	183.32	74.99	1098.9	8038.26	773.57	413.6	1234.19	3151.41	20075.7
Peptide_17	FGDYGSLDYGR	1	95.6	759.23	74.35	599.36	2411.02	253.11	29079.2	943.1	74.88	43.59	406.81	1279.98	106.15	239.84	1283.94	1148.19	10409.4
Peptide_17	FGDYGSLDYGR	1	111.62	1027.8	88.95	762.43	2495.52	245.19	8679.42	1121.26	95.59	59.69	549.45	1688.16	179.09	245.25	1176.52	1343.18	11369.1
Peptide_17	FGDYGSLDYGR	2	18.44	287.53	38.76	382.94	446.91	253.11	13096	452.28	61.75	43.59	156.79	437.27	54.21	86.52	967.03	759.29	1576.76
Peptide_17	FGDYGSLDYGR	2	14.52	229.41	31.78	434.63	445.8	237.05	9719.12	300.75	69.81	33.95	139.06	324.44	42.94	85.85	658.87	712.59	1611.83
Peptide_17	FGDYGSLDYGR	3	728.33	1358.62	121.77	785.48	2963.95	253.11	13137.2	2437.72	135.86	57.71	726.63	8719.29	507.85	389.4	1216.38	3415.63	15180.5
Peptide_17	FGDYGSLDYGR	3	702.51	1436.07	137.18	839.4	2886.8	382.78	18449.5	2345.46	121.48	70.31	740.03	8472.7	536.01	336.14	1123.82	3166.01	17848.4
Peptide_18	GGDTVTLNETDLTQIPK	1	68.21	748.39	64.58	584.29	2253.47	201.87	17414.3	805.22	74.88	54.57	367.81	1062.79	123.17	274.22	1113.35	1034.75	8693.37
Peptide_18	GGDTVTLNETDLTQIPK	1	85.79	765.68	69.05	623.22	2397.5	282.94	29079.2	854.34	74.88	46.3	350.53	1160.51	101.96	261.08	958.75	1069.53	9674.11
Peptide_18	GGDTVTLNETDLTQIPK	2	12.77	209.55	30.91	228.14	448.02	182.24	7772.73	316.43	64.51	40.68	141.11	430.61	39.46	80.39	736.93	709.77	1472.49
Peptide_18	GGDTVTLNETDLTQIPK	2	10.56	218.85	35.83	340.18	330.85	160.68	6874	310.23	58.93	40.68	143.13	324.44	44.02	74.81	704.03	681.1	1429.53
Peptide_18	GGDTVTLNETDLTQIPK	3	689.65	1174.14	120.44	751.73	2866.04	211.12	29079.2	2584.76	101.91	48.83	729.99	8682.68	475.12	332.72	1137.05	2611	13693.5
Peptide_18	GGDTVTLNETDLTQIPK	3	368.72	1173.03	104.6	702.68	2726.11	282.94	4440.15	2496.25	113.89	65.24	691.7	8808.71	434.17	323.41	899.35	1632.01	11643.5
Peptide_19	HEVIVESGGD	1	106.97	779.91	69.05	606.08	2467.75	253.11	8408.92	1047.86	79.76	37.49	312.92	1598.07	141.13	285.76	947.6	1119.89	9325.73
Peptide_19	HEVIVESGGD	1	57.88	594.95	62.87	541.07	2200.23	245.19	9145.92	757.25	64.51	43.59	325.78	884.01	72.37	266.15	985.23	1090.39	7942.03
Peptide_19	HEVIVESGGD	2	14.12	270.36	34.26	430.88	415.93	201.87	29079.2	374.08	49.9	44.97	139.06	632.33	51.68	74.1	812.4	739.58	1593.43
Peptide_19	HEVIVESGGD	2	11.13	244	27.13	310.1	319.26	182.24	29079.2	313.34	49.9	43.59	143.13	389.66	44.02	71.25	724.47	680.13	1379.76
Peptide_19	HEVIVESGGD	3	674.41	1114.73	103.04	676.83	2784.67	296.91	29079.2	2636.36	132.35	58.71	1151.69	8568.75	441.88	301.7	1385.69	2457.28	12925
Peptide_19	HEVIVESGGD	3	658.16	1056.28	112.08	771.95	2747.46	359.99	8937.95	2573.24	93.43	58.71	673.44	8601.9	455.67	295.74	1187.66	3099.3	12272.2
Peptide_20	ELANVQDLTVR	1	75.05	876.76	70.22	519.67	2369.32	201.87	10414	645.23	79.76	55.64	334.92	951.55	142.27	271.2	1190.54	1066.66	10920.7
Peptide_20	ELANVQDLTVR	1	55.12	809.28	63.3	552.93	2226.27	253.11	14584.8	641.57	84.46	53.48	293.54	913.22	134.33	255.74	1162.11	1031.17	10290.5
Peptide_20	ELANVQDLTVR	2	22.88	336.88	29.08	365.55	524.19	268.36	6959.21	354.7	64.51	56.68	196.95	339.39	61.73	53.22	456.79	710.48	2015.24
Peptide_20	ELANVQDLTVR	2	10.07	304.1	29.08	285.44	538.99	182.24	7290.23	354.7	67.19	43.59	147.12	339.39	45.07	58.67	455.89	685.2	1680.62
Peptide_20	ELANVQDLTVR	3	1046.6	1647.93	143.7	720.9	3084.25	425.31	29079.2	2398.95	135.86	66.98	876.43	8506	666.36	954.07	1285.52	3716.26	21409.7
Peptide_20	ELANVQDLTVR	3	843.39	1672.52	135.6	759.24	2962.36	182.24	29079.2	2541.06	159.07	58.71	749.97	9175.11	649.3	642.37	1184.46	4020.61	23670.8
Peptide_21	TAEEILREYG	1	131.04	874.12	69.05	637.36	2364.91	160.68	29079.2	623.05	79.76	71.11	392.75	979.86	277.02	175.21	1119.67	1049.1	11492.4
Peptide_21	TAEEILREYG	1	119.25	957.54	74.71	608.75	2417.02	182.24	12449	580.84	79.76	50.04	418.61	1107.66	304.69	201.28	1093.69	1023.42	11463.7
Peptide_21	TAEEILREYG	2	32.4	336.88	35.05	307.46	605.08	220.04	7759.19	349.02	67.19	44.97	193.68	450.46	80.85	53.22	282.25	698.04	2043.98
Peptide_21	TAEEILREYG	2	36.31	304.1	32.63	291.11	543.8	160.68	9051.08	331.54	61.75	51.22	221.85	382.66	65.41	37.25	214.59	752.94	2107.02
Peptide_21	TAEEILREYG	3	956.95	1506.32	133.39	718.65	3046.66	282.94	29079.2	1834.84	125.17	59.69	820.42	6440.34	814.47	336.63	1336.08	2399.23	23314.8
Peptide_21	TAEEILREYG	3	899.9	1611.76	142.19	795.74	3059.81	237.05	29079.2	1898.17	178.92	59.69	811.68	5944.35	776.21	803.35	1244.63	2357.48	24977.7
Peptide_22	IDQLSSDVQTLN	1	116.22	979.25	79.29	743.05	2606.51	268.36	29079.2	773.47	79.76	73.46	361.39	1151.77	242	294.74	1318.17	1310.12	13681.3
Peptide_22	IDQLSSDVQTLN	1	136.06	978.63	85.53	616.69	2602.29	201.87	29079.2	739.13	79.76	63.45	452.75	1250.58	270.56	234.41	1106.79	1152.41	12678.4
Peptide_22	IDQLSSDVQTLN	2	25.16	442.6	32.63	296.66	772.33	253.11	29079.2	365.87	67.19	56.68	233.61	382.66	72.37	62.46	390.61	780.4	2584.68
Peptide_22	IDQLSSDVQTLN	2	22.48	269.02	30.91	296.66	550.85	201.87	8086	343.27	64.51	37.49	169.69	410.36	52.54	33.58	372.59	730.59	1705.55
Peptide_22	IDQLSSDVQTLN	3	1112	1615.85	137.18	771.95	3089.84	296.91	9248.2	2363.34	149.39	84.16	951.83	7784.6	714.75	584.28	1335.35	3053.32	23524.9
Peptide_22	IDQLSSDVQTLN	3	1106.85	1623.57	134.8	875.38	3111.18	335.93	16631	2529.47	165.33	51.22	783.79	10192.6	675.23	287.26	1246.65	3443.54	21391.8
Peptide_23	VGAATEVEMK	1	268.08	1146.35	98.2	695.72	2807.09	237.05	10170.9	727.44	95.59	55.64	534.71	2322.63	585.75	107.34	852.42	1221.82	14547.6
Peptide_23	VGAATEVEMK	1	226.48	1071.51	91.65	675.63	2684.62	253.11	14330.7	652.51	84.46	65.24	478.14	2218.14	559.06	104.49	841.38	1180.38	12925
Peptide_23	VGAATEVEMK	2	32.83	341.57	35.83	322.98	710.82	220.04	7636.32	300.75	64.51	48.83	187.04	396.61	89.68	25.74	145.74	698.11	2711.38
Peptide_23	VGAATEVEMK	2	39.46	302.85	41.48	279.67	740.78	201.87	7024.41	340.37	74.88	51.22	218.84	382.66	108.95	26.76	157.64	695.6	2680.38
Peptide_23	VGAATEVEMK	3	1000.07	1319.91	117.26	815.88	2651.32	329.7	5570.83	1186.9	117.72	59.69	664.9	3600.6	696.51	478.03	862.63	1518.16	18611
Peptide_23	VGAATEVEMK	3	1136.72	1661.82	133.19	930.27	3031.23	303.7	29079.2	1649.87	141.02	64.36	893.61	6946.62	828.51	272.71	917.01	2630.19	21737.8
Peptide_24	NFNYGRPYTQELED	1	64.27	738.2	65	692.22	2164.31	354.1	8738.4	652.51	69.81	51.22	292.3	937.25	108.95	238.55	1064.82	975.11	9067.25
Peptide_24	NFNYGRPYTQELED	1	51.48	593.28	54.03	560.21	2088.4	245.19	29079.2	677.54	69.81	46.3	275.85	884.01	63.77	255.99	1018.7	946.55	7844.59
Peptide_24	NFNYGRPYTQELED	2	16.42	282.32	29.08	273.76	337.2	182.24	5395.1	371.36	67.19	33.95	162.41	293.6	45.07	43.38	431.82	634.34	1493.69
Peptide_24	NFNYGRPYTQELED	2	13.51	207.97	30.91	267.73	331.49	220.04	7893.31	281.08	53.01	46.3	121.9	309.19	39.46	51.63	474.35	617.36	1289.42
Peptide_24	NFNYGRPYTQELED	3	559.73	1227.48	114.46	880.93	2712.87	160.68	18124	2276.81	123.33	60.66	691.7	7523.43	449.09	321.69	1228.52	2443	15268.6
Peptide_24	NFNYGRPYTQELED	3	499.53	1174.69	106.64	717.52	2774.36	245.19	29079.2	2430.15	97.72	51.22	696.56	7406.1	435.06	318	1529.05	2445.84	14276.3
Peptide_25	ALEGDAEWEAK	1	77.82	746.94	64.16	918.84	2105.5	765.71	29079.2	668.68	84.46	60.66	1897.97	956.29	202.34	397.08	1049.92	1033.35	10233.6
Peptide_25	ALEGDAEWEAK	1	75.66	757.07	68.26	1080.14	2161.55	1124.71	8758.36	615.53	97.72	78.66	518.01	803.99	168.97	306.16	998	1041.25	9573.21
Peptide_25	ALEGDAEWEAK	2	20.12	324.98	34.26	538.07	401.48	544.28	7217.31	365.87	93.43	73.46	524.74	423.91	116.24	107.65	514.68	670.15	2122.61
Peptide_25	ALEGDAEWEAK	2	14.49	339.23	33.46	419.41	337.2	1097.01	7619.27	310.23	84.46	74.99	516.32	437.27	107.21	155.6	497.89	677.63	1754.76
Peptide_25	ALEGDAEWEAK	3	752.4	1561.67	121.11	941.56	2979.41	1124.71	29079.2	2060.81	130.58	82.14	954.65	6477.81	608.03	683.33	1163.18	3395.56	16129.1
Peptide_25	ALEGDAEWEAK	3	643.64	1334.25	108.9	1117.29	2983.84	959.19	14426.5	2268.17	197.54	122.91	1092.19	7226.6	530.12	356.58	1225.66	2427.58	15877.7
Peptide_26	ALVGVDRILFSVD	1	81.87	860.86	65	836.5	2231.21	237.05	14311.8	621.17	79.76	61.61	326.93	854.38	188.45	272.21	839.74	1014.25	11944.4
Peptide_26	ALVGVDRILFSVD	1	84.27	901.58	60.67	598	2196.57	160.68	7130.96	619.3	86.75	52.36	343.9	741.65	167.72	230.52	899.76	1002.5	11552.4
Peptide_26	ALVGVDRILFSVD	2	19.59	279.69	35.83	276.73	426.75	260.83	7912.4	382.16	67.19	61.61	147.12	277.65	49.91	96.77	454.43	714.36	1966.77
Peptide_26	ALVGVDRILFSVD	2	20.26	359.96	32.63	327.99	472.07	201.87	8647.22	346.15	58.93	48.83	180.24	354.07	67.62	75.16	616.85	664.08	2188.85
Peptide_26	ALVGVDRILFSVD	3	583.58	1478.65	119.31	670.82	2889.33	228.67	8005.13	2296.63	109.99	89.92	685.41	6310.57	544.96	417.42	1198.69	2480.41	18184.7
Peptide_26	ALVGVDRILFSVD	3	533.85	1240.33	108.65	806.88	2818.51	296.91	29079.2	2353.13	111.95	66.98	488.75	7655.46	505.97	284.76	933.53	2527.78	15546
Peptide_27	LPLARTLLPD	1	114.96	1007.95	66.65	823.79	2302.29	253.11	10568.7	552.8	79.76	46.3	380.41	752.19	242.22	250.37	1106.79	1051.76	13111.2
Peptide_27	LPLARTLLPD	1	140.03	998.23	77.91	662.31	2500.81	182.24	29079.2	584.77	74.88	51.22	354.9	884.01	293.68	208.73	1123.95	1104.08	14190.5
Peptide_27	LPLARTLLPD	2	33.27	263.58	35.83	267.73	315.35	201.87	5281.95	253.11	64.51	35.78	154.89	293.6	55.02	37.25	286.49	624.95	2113.26
Peptide_27	LPLARTLLPD	2	22.38	339.23	32.63	264.66	499.24	201.87	8574.64	307.09	64.51	42.17	166.08	368.48	74.33	36.35	357.77	716.26	2515.01
Peptide_27	LPLARTLLPD	3	1122.15	1594.86	126.98	#N/A	3079.32	268.36	9925.92	1798.44	146.08	62.54	#N/A	4448.18	718.62	443.87	1053.73	2771.68	20253.3
Peptide_27	LPLARTLLPD	3	653.95	1511.53	125.7	786.52	2962.36	245.19	29079.2	1526.55	146.08	55.64	624.03	3801.67	692.76	313.32	1353.24	2160.83	25021.9
Peptide_28	LNIGSVEDFRSYY	1	122.23	999.45	77.91	693.39	2422.89	237.05	29079.2	560.92	64.51	52.36	379.37	803.99	334.68	201.28	1374.03	1131.46	13152.8
Peptide_28	LNIGSVEDFRSYY	1	88.13	831.92	67.46	584.29	2234.58	201.87	11320.5	488.94	79.76	46.3	337.18	597.94	221.13	211.91	800.95	955.59	12559.1
Peptide_28	LNIGSVEDFRSYY	2	23.38	255.3	32.63	267.73	531.61	160.68	6394.93	274.29	64.51	43.59	190.38	339.39	59.6	30.73	287.01	689.03	2461.29
Peptide_28	LNIGSVEDFRSYY	2	24.82	241.12	37.32	302.11	609.87	211.12	7768.2	260.31	64.51	40.68	154.89	375.6	73.5	32.64	328.74	711.6	2856.82
Peptide_28	LNIGSVEDFRSYY	3	615.63	1481.53	126.55	789.6	3008.42	253.11	14021.4	2043.64	97.72	57.71	627.01	7686.39	741.95	314.55	1008.43	2857.63	17027.7
Peptide_28	LNIGSVEDFRSYY	3	555.73	1504.89	127.19	751.73	3026.49	253.11	11041.8	1369.65	105.99	56.68	676.97	5212.63	784.18	271.96	1093.93	2161.88	22315.7
